# Germ Granule Remodeling Reveals Germline Age in *Caenorhabditis elegans*

**DOI:** 10.64898/2026.11.10.765724

**Authors:** Purbasha Dasgupta, Ryan J. Lee, Erica Dinneen, Carlos G. Silva-García

## Abstract

Germline aging limits reproductive lifespan, yet quantitative measures of germline age at cellular resolution within intact tissue remain limited. Here, we show that two germline condensates, P granules and Mutator foci, undergo systematic age-associated remodeling in *Caenorhabditis elegans*, changing in morphology, spatial organization, and mutual associations. From these single-nucleus features, we develop Germ Granule Clock (GG-Clock), an image-based aging clock that accurately predicts chronological age. Intermittent fasting, a pro-longevity intervention, shifts GG-Clock predictions toward a younger germline state, demonstrating the clock’s responsiveness to anti-aging interventions. To make the approach broadly usable, we introduce GGProfiler, an open-source tool that automates granule segmentation and feature extraction. Together, our findings establish germ granule architecture as an interpretable, image-based readout of germline aging and provide a platform for quantifying condensate remodeling across genetic and environmental interventions, with potential translation to other systems.
