## Supplementary File 2 for "Germ Granule Remodeling Reveals Germline Age in *Caenorhabditis elegans*"

### Sheet: Germ granule remodeling
Table S1. Age association of germ-granule features: combined analysis (Batch 1 + Batch 2; batch as fixed effect)
Feature	Nuclei (n)	Animals (n)	Age slope (SD/day)	SE	95% CI low	95% CI high	P (slope)	BH-adj. P (slope)	Direction	BH-adj. P (day, categorical)	ICC (animal)	Spearman rho (animal means vs day)	P (Spearman)	BH-adj. P (Spearman)	BH-adj. P < 0.05
MUT-16 foci count	1584	178	-0.220316	0.0245211	-0.268376	-0.172255	3.7168e-16	4.46016e-15	decrease	1.31026e-14	0.125779	-0.571094	8.52348e-17	1.02282e-15	TRUE
PGL-1 radial dispersion CV	1582	178	0.109199	0.0245639	0.0610547	0.157343	1.56326e-05	9.37956e-05	increase	0.000211551	0.107529	0.308589	2.7795e-05	0.00016677	TRUE
MUT-16 → PGL-1 net association (%)	1408	177	-0.0829582	0.0252559	-0.132459	-0.0334575	0.00123567	0.00465995	decrease	0.0053089	0.0948094	-0.262931	0.000406687	0.00122006	TRUE
PGL-1 → MUT-16 net association (norm.)	1408	177	-0.0810157	0.0251876	-0.130383	-0.0316489	0.00155332	0.00465995	decrease	0.000847924	0.0952945	-0.272693	0.000240577	0.00096231	TRUE
PGL-1 eccentricity	1584	178	0.076286	0.0290331	0.0193822	0.13319	0.00937016	0.0224884	increase	5.9062e-06	0.19819	0.211821	0.00453386	0.0108813	TRUE
PGL-1 / MUT-16 size ratio	1408	177	0.0453343	0.0206632	0.00483517	0.0858334	0.0296825	0.059365	increase	0.0484452	0.0149717	0.148506	0.0485301	0.0970603	FALSE
MUT-16 NN-spacing CV	116	77	-0.139197	0.0842607	-0.304345	0.0259507	0.102141	0.175099	decrease	0.660859	0.113847	-0.183916	0.109343	0.187446	FALSE
PGL-1 granule area (px²)	1584	178	0.0287412	0.023751	-0.0178099	0.0752922	0.227915	0.341873	increase	0.411306	0.0930787	0.0764331	0.310561	0.465842	FALSE
PGL-1 granule count	1584	178	-0.0310327	0.0294925	-0.088837	0.0267716	0.294168	0.392224	decrease	1.38987e-06	0.204425	-0.0600919	0.425568	0.510682	FALSE
MUT-16 focus area (px²)	1408	177	0.0206004	0.0232486	-0.024966	0.0661667	0.376834	0.417964	increase	0.0956044	0.0582928	0.00578578	0.939077	0.939077	FALSE
PGL-1 NN-spacing CV	1580	178	0.0172995	0.0197886	-0.0214855	0.0560844	0.383134	0.417964	increase	0.660859	0.0221026	0.0652822	0.386621	0.510682	FALSE
MUT-16 eccentricity	1408	177	-0.0175082	0.0225885	-0.0617809	0.0267644	0.439373	0.439373	decrease	0.258456	0.0446415	-0.0471168	0.533447	0.581942	FALSE
Table S2. Age association of germ-granule features: Batch 1
Feature	Nuclei (n)	Animals (n)	Age slope (SD/day)	SE	95% CI low	95% CI high	P (slope)	BH-adj. P (slope)	Direction	BH-adj. P (day, categorical)	ICC (animal)	Spearman rho (animal means vs day)	P (Spearman)	BH-adj. P (Spearman)	BH-adj. P < 0.05
MUT-16 foci count	777	89	-0.248161	0.0372156	-0.321102	-0.17522	2.08248e-09	2.49897e-08	decrease	9.50986e-10	0.186223	-0.592272	9.74229e-10	1.16908e-08	TRUE
PGL-1 radial dispersion CV	776	89	0.121489	0.0333168	0.0561892	0.186789	0.000454194	0.00181678	increase	0.00049899	0.0972373	0.30983	0.00312993	0.0125197	TRUE
MUT-16 → PGL-1 net association (%)	672	88	-0.131369	0.0306565	-0.191455	-0.0712838	4.5284e-05	0.000271704	decrease	0.00464658	0.0328974	-0.407924	7.98007e-05	0.000478804	TRUE
PGL-1 → MUT-16 net association (norm.)	672	88	-0.0736915	0.0359951	-0.144241	-0.00314249	0.0436257	0.104702	decrease	0.0621283	0.0978969	-0.276845	0.00902375	0.0270712	FALSE
PGL-1 eccentricity	777	89	0.0979732	0.0422944	0.0150776	0.180869	0.0228157	0.0684472	increase	5.26397e-05	0.236605	0.247966	0.0191315	0.0459156	FALSE
PGL-1 / MUT-16 size ratio	672	88	0.053959	0.0303603	-0.00554602	0.113464	0.0797269	0.159454	increase	0.176122	0.0241388	0.0919252	0.394319	0.525759	FALSE
MUT-16 NN-spacing CV	51	37	-0.129494	0.118657	-0.362058	0.103069	0.281985	0.37598	decrease	0.629842	0.187638	-0.202203	0.230069	0.394403	FALSE
PGL-1 granule area (px²)	777	89	0.0569954	0.035163	-0.0119228	0.125914	0.108475	0.162712	increase	0.306656	0.118655	0.149029	0.16336	0.326721	FALSE
PGL-1 granule count	777	89	0.0157688	0.0413873	-0.0653489	0.0968864	0.704128	0.768139	increase	5.23108e-06	0.211899	0.0534196	0.619055	0.675332	FALSE
MUT-16 focus area (px²)	672	88	0.0533436	0.0327812	-0.0109063	0.117594	0.107431	0.162712	increase	0.176122	0.0534148	0.0992917	0.357365	0.525759	FALSE
PGL-1 NN-spacing CV	775	89	0.0149041	0.0261581	-0.0363648	0.066173	0.570212	0.684254	increase	0.236092	0.00584469	0.0814564	0.447938	0.537526	FALSE
MUT-16 eccentricity	672	88	0.00172016	0.0311903	-0.0594117	0.062852	0.956141	0.956141	increase	0.036582	0.033022	0.0122153	0.910066	0.910066	FALSE
Table S3. Age association of germ-granule features: Batch 2
Feature	Nuclei (n)	Animals (n)	Age slope (SD/day)	SE	95% CI low	95% CI high	P (slope)	BH-adj. P (slope)	Direction	BH-adj. P (day, categorical)	ICC (animal)	Spearman rho (animal means vs day)	P (Spearman)	BH-adj. P (Spearman)	BH-adj. P < 0.05
MUT-16 foci count	807	89	-0.18891	0.0315684	-0.250783	-0.127037	4.76065e-08	5.23671e-07	decrease	1.96491e-05	0.0686301	-0.565849	7.54085e-09	8.29494e-08	TRUE
PGL-1 radial dispersion CV	806	89	0.0975263	0.0362677	0.0264428	0.16861	0.00862031	0.0474117	increase	0.0855515	0.117924	0.295132	0.004989	0.0274395	TRUE
MUT-16 → PGL-1 net association (%)	736	89	-0.0391374	0.0397599	-0.117065	0.0387905	0.327894	0.450854	decrease	0.140292	0.146028	-0.120494	0.260685	0.358442	FALSE
PGL-1 → MUT-16 net association (norm.)	736	89	-0.0890618	0.0357025	-0.159037	-0.0190861	0.0146191	0.0536035	decrease	0.0855515	0.0947991	-0.275667	0.00892936	0.032741	FALSE
PGL-1 eccentricity	807	89	0.0505425	0.0390272	-0.0259494	0.127034	0.198964	0.364767	increase	0.164694	0.151445	0.159503	0.135424	0.248278	FALSE
PGL-1 / MUT-16 size ratio	736	89	0.0386471	0.0285919	-0.0173919	0.0946862	0.180109	0.364767	increase	0.405919	0.0112466	0.193443	0.0693194	0.190628	FALSE
MUT-16 NN-spacing CV	65	40													FALSE
PGL-1 granule area (px²)	807	89	0.00380906	0.0330518	-0.0609712	0.0685893	0.908551	0.908551	increase	0.16492	0.0733695	0.00626815	0.953511	0.953511	FALSE
PGL-1 granule count	807	89	-0.0755697	0.041945	-0.15778	0.00664094	0.0751615	0.206694	decrease	0.0528895	0.196647	-0.174243	0.10245	0.225391	FALSE
MUT-16 focus area (px²)	736	89	-0.00575054	0.0332417	-0.0709031	0.0594021	0.863086	0.908551	decrease	0.140292	0.0616261	-0.121146	0.258095	0.358442	FALSE
PGL-1 NN-spacing CV	805	89	0.0189096	0.0298503	-0.0395959	0.0774152	0.528017	0.645354	increase	0.629522	0.0373975	0.0573434	0.593502	0.652852	FALSE
MUT-16 eccentricity	736	89	-0.0362399	0.0327924	-0.100512	0.028032	0.272506	0.428224	decrease	0.140292	0.056741	-0.110114	0.304301	0.371923	FALSE
Table S4. Test of batch-by-age interaction (likelihood-ratio test, ML fits)
Feature	P (age x batch)	BH-adj. P (age x batch)
MUT-16 foci count	0.220608	0.675762
PGL-1 radial dispersion CV	0.767709	0.920917
MUT-16 → PGL-1 net association (%)	0.0578293	0.622834
PGL-1 → MUT-16 net association (norm.)	0.797116	0.920917
PGL-1 eccentricity	0.351013	0.675762
PGL-1 / MUT-16 size ratio	0.820234	0.920917
MUT-16 NN-spacing CV	0.882637	0.920917
PGL-1 granule area (px²)	0.327418	0.675762
PGL-1 granule count	0.103806	0.622834
MUT-16 focus area (px²)	0.242031	0.675762
PGL-1 NN-spacing CV	0.920917	0.920917
MUT-16 eccentricity	0.394194	0.675762
Notes (S1-S4)
Model: linear mixed model, feature (z-scored) ~ adult day (numeric) [+ batch in combined analysis] + (1 | animal); nuclei nested within animals. Unit of replication = animal.
Slope: SD units per day; 95% CI: Wald; P: lmerTest (Satterthwaite) t-test. BH = Benjamini-Hochberg correction across the 12 features within each model family (S1, S2, S3, and S4 separately).
MUT-16 net association (%) was log1p-transformed before z-scoring. MUT-16 focus area, MUT-16 eccentricity and MUT-16 -> PGL-1 net association are undefined (set to missing) in images with no MUT-16 foci; MUT-16 NN-spacing CV is computed only from images with enough foci (n = 116 nuclei combined).
BH-adj. P (day, categorical): F-test of day as a 5-level factor (tests any day-to-day difference, not only linear trend).
ICC: animal variance / (animal + residual variance) from the linear model. Spearman: animal-mean feature vs day.
Features sorted by combined-model P (slope). Features marked TRUE in the last column of S1 are asterisked in Figure 1.

### Sheet: Primary clock(Batch 1)
Table S5. Leave-one-animal-out clock performance by chronological age (adult day; Batch 1, AL)
Chronological age	Animals (n)	MAE (days)	RMSE (days)	Bias (days)	SD of error (days)	Spearman rho	Pearson r2
Day 1	19	1.16003	1.2568	1.13619	0.551948
Day 2	16	0.42454	0.542483	0.261796	0.490715
Day 3	18	0.600444	0.722891	0.0368981	0.74288
Day 4	18	0.784117	0.916606	-0.467593	0.811223
Day 5	18	1.17669	1.43031	-1.04753	1.00214
All days	89	0.841976	1.03898	-0.00934382	1.04482	0.697597	0.472565
Table S6. Stability of leave-one-animal-out clock performance across 30 random seeds (Batch 1)
Metric	Seeds (n)	Mean	SD	Min	Max
Spearman rho	30	0.700759	0.00323917	0.694417	0.706251
Pearson r2	30	0.471504	0.0039762	0.462383	0.478687
MAE (days)	30	0.837467	0.00577754	0.822938	0.850471
Table S7. Germ-granule aging clock coefficients (final model, Batch 1 AL animals)
Feature	Coefficient (raw)	Coefficient (standardized)	LOO-CV selection (%)	Non-zero in final clock
MUT-16 foci count	-1.10118	-0.773305	100	TRUE
PGL-1 radial dispersion CV	10.695	0.462102	100	TRUE
MUT-16 → PGL-1 net association (%)	-0.0122198	-0.288949	100	TRUE
MUT-16 NN-spacing CV	-1.71875	-0.208167	100	TRUE
PGL-1 eccentricity	4.13616	0.206385	100	TRUE
PGL-1 granule count	-0.143871	-0.145899	98.9	TRUE
PGL-1 NN-spacing CV	2.83405	0.122829	100	TRUE
PGL-1 granule area (px²)	0.00424525	0.0976852	100	TRUE
PGL-1 / MUT-16 size ratio	0.149321	0.0897133	100	TRUE
MUT-16 eccentricity	-1.07568	-0.0557239	94.4	TRUE
MUT-16 focus area (px²)	0	0	22.5	FALSE
PGL-1 → MUT-16 net association (norm.)	0	0	27	FALSE
Table S8. Effect of intermittent fasting on clock prediction error at day 4 (Batch 1)
Chronological age	AL animals (n)	IF animals (n)	Mean error AL (days)	Mean error IF (days)	IF minus AL (days)	SE	95% CI low	95% CI high	P (two-sided)	P (one-sided, IF younger)
Day 4	18	15	-0.467593	-1.33872	-0.871132	0.256882	-1.39505	-0.347217	0.00191556	0.000957781
Table S9 a. Feature contributions to the IF-vs-AL shift in predicted age at day 4 (Batch 1)
Feature	Channel	In clock	Clock weight	Mean AL	Mean IF	Shift (IF - AL)	Shift (training SD)	Contribution (days)	95% CI low	95% CI high	Share of total (%)	P (bootstrap, one-sided)	CI excludes 0	Direction
MUT-16 foci count	Green	TRUE	-1.10118	1.46969	1.78444	0.314757	0.448212	-0.346605	-0.727199	0.0150217	37.192	0.0321936	FALSE	younger
PGL-1 radial dispersion CV	Red	TRUE	10.695	0.159848	0.132584	-0.0272648	-0.631022	-0.291597	-0.603671	0.0420448	31.2895	0.0443911	FALSE	younger
MUT-16 NN-spacing CV	Green	TRUE	-1.71875	0.345003	0.428796	0.0837924	0.69184	-0.144018	-0.365268	0.0350232	15.4537	0.0671866	FALSE	younger
PGL-1 eccentricity	Red	TRUE	4.13616	0.780495	0.752056	-0.0284386	-0.56994	-0.117627	-0.234195	0.00502807	12.6218	0.0307938	FALSE	younger
PGL-1 granule count	Red	TRUE	-0.143871	8.60492	8.73111	0.126195	0.124441	-0.0181558	-0.148711	0.11467	1.94818	0.389322	FALSE	younger
PGL-1 granule area (px²)	Red	TRUE	0.00424525	129.903	126.3	-3.60278	-0.156571	-0.0152947	-0.0880552	0.0596693	1.64118	0.346131	FALSE	younger
PGL-1 / MUT-16 size ratio	Both	TRUE	0.149321	2.14181	2.05415	-0.0876575	-0.145899	-0.0130891	-0.0587915	0.0304938	1.40451	0.29954	FALSE	younger
MUT-16 → PGL-1 net association (%)	Both	TRUE	-0.0122198	48.8987	49.1331	0.234397	0.00991273	-0.00286428	-0.170516	0.171412	0.307348	0.489702	FALSE	younger
MUT-16 eccentricity	Green	TRUE	-1.07568	0.68126	0.683809	0.00254929	0.0492107	-0.00274221	-0.0249654	0.0200489	0.29425	0.405519	FALSE	younger
MUT-16 focus area (px²)	Green	FALSE	0	59.7917	62.8667	3.075	0.234299	0	0	0	0	1	FALSE	not in clock
PGL-1 → MUT-16 net association (norm.)	Both	FALSE	0	2.16561	2.33056	0.164948	0.0452297	0	0	0	0	1	FALSE	not in clock
PGL-1 NN-spacing CV	Red	TRUE	2.83405	0.255262	0.26234	0.00707816	0.163316	0.0200599	-0.0634725	0.107421	-2.1525	0.677664	FALSE	older
Table S9 b. Total shift and focus-trait share
Quantity	Estimate	95% CI low	95% CI high	P (bootstrap, one-sided)
Total shift in predicted age (days)	-0.931933	-1.38537	-0.507737	0.00019996
Focus traits: contribution (days)	-0.638202	-1.07522	-0.204354
Focus traits: share of total (%)	68.4815	32.0833	101.305
Table S10. Animals and nuclei per condition and day (Batch 1)
Condition	Chronological age	Animals (n)	Nuclei (n)	Nuclei per animal, min	Nuclei per animal, median	Nuclei per animal, max
AL	Day 1	19	160	5	8	10
AL	Day 2	16	137	5	9.5	10
AL	Day 3	18	167	6	10	10
AL	Day 4	18	166	6	10	10
AL	Day 5	18	147	3	8.5	10
IF	Day 4	15	142	5	10	10
Table S11 a. MUT-16 foci detection by day (Batch 1, AL nuclei images)
Chronological age	Nuclei (n)	No MUT-16 foci (n)	No MUT-16 foci (%)	Fewer than 4 MUT-16 foci (n)	Fewer than 4 MUT-16 foci (%)
Day 1	160	10	6.25	145	90.625
Day 2	137	2	1.45985	120	87.5912
Day 3	167	17	10.1796	157	94.012
Day 4	166	29	17.4699	161	96.988
Day 5	147	47	31.9728	143	97.2789
Table S11 b. Missing feature values (Batch 1, AL nuclei images)
Feature	Missing values (n)	Nuclei (n)	Missing (%)
MUT-16 foci count	0	777	0
PGL-1 radial dispersion CV	1	777	0.1287
MUT-16 NN-spacing CV	726	777	93.4363
PGL-1 eccentricity	0	777	0
PGL-1 granule count	0	777	0
PGL-1 granule area (px²)	0	777	0
PGL-1 / MUT-16 size ratio	105	777	13.5135
MUT-16 → PGL-1 net association (%)	105	777	13.5135
MUT-16 eccentricity	105	777	13.5135
MUT-16 focus area (px²)	105	777	13.5135
PGL-1 → MUT-16 net association (norm.)	105	777	13.5135
PGL-1 NN-spacing CV	2	777	0.2574
Notes (S5-S11)
Clock: elastic net (alpha = 0.5), lambda by 10-fold cross-validation (seed 19), trained on Batch 1 AL animals; each animal predicted by a model fitted without it (leave-one-worm-out; LOO-CV). Error = predicted minus chronological age (days). Unit of replication = animal.
S5: Spearman rho and Pearson r2 are computed over all animals. S6: the full LOO-CV procedure repeated with seeds 1-30; summary over seeds.
S7: standardized coefficient = raw coefficient x training SD. LOO-CV selection (%) = percentage of leave-one-worm-out fits with a non-zero coefficient.
S8: linear regression of animal-level prediction error on group (IF minus AL; negative = IF predicted younger); t-based 95% CI. AL errors are LOO-CV predictions; IF errors come from projection onto the final AL clock (AL image-noise reference). IF animals were imaged at day 4 only.
S9: contribution (days) = clock weight x (mean IF - mean AL imputed feature value). 95% CIs are percentile intervals from an animal-level bootstrap (5000 resamples; AL and IF resampled independently); clock weights fixed, clock-training uncertainty not propagated. Animals: 18 AL, 15 IF. Focus traits = MUT-16 foci count + PGL-1 radial dispersion CV.
S11: images with no MUT-16 foci keep a foci count of 0; MUT-16 size, elongation and net association are set to missing for them. MUT-16 NN-spacing CV is missing when fewer than four foci are present.

### Sheet: Clock validation(Batch 2)
Table S12. External validation of the Batch 1 clock in Batch 2 AL animals (no refitting; Batch 1 image-noise reference)
Chronological age	Animals (n)	MAE (days)	RMSE (days)	Bias (days)	SD of error (days)	Spearman rho	Pearson r2
Day 1	16	1.15803	1.2605	1.15803	0.514153
Day 2	17	0.826753	0.956608	0.662442	0.711362
Day 3	21	0.475748	0.634468	-0.000846295	0.650136
Day 4	19	0.868542	1.01747	-0.464846	0.929877
Day 5	16	1.07794	1.23532	-0.97377	0.785058
All days	89	0.857565	1.02507	0.0602229	1.0291	0.689407	0.433304
Table S13. Effect of intermittent fasting on clock prediction error at day 4 (Batch 2; Batch 1 clock and Batch 1 image-noise reference)
Chronological age	AL animals (n)	IF animals (n)	Mean error AL (days)	Mean error IF (days)	IF minus AL (days)	SE	95% CI low	95% CI high	P (two-sided)	P (one-sided, IF younger)
Day 4	19	15	-0.464846	-1.13037	-0.665525	0.301903	-1.28048	-0.0505684	0.0348033	0.0174016
Table S14. Animals and nuclei per condition and day (Batch 2)
Condition	Chronological age	Animals (n)	Nuclei (n)	Nuclei per animal, min	Nuclei per animal, median	Nuclei per animal, max
AL	Day 1	16	130	4	8.5	10
AL	Day 2	17	160	7	10	10
AL	Day 3	21	185	3	10	10
AL	Day 4	19	177	6	10	10
AL	Day 5	16	155	6	10	11
IF	Day 4	15	144	7	10	10
Table S15 a. MUT-16 foci detection by day (Batch 2, nuclei images)
Condition	Chronological age	Nuclei (n)	No MUT-16 foci (n)	No MUT-16 foci (%)	Fewer than 4 MUT-16 foci (n)	Fewer than 4 MUT-16 foci (%)
AL	Day 1	130	3	2.30769	114	87.6923
AL	Day 2	160	11	6.875	141	88.125
AL	Day 3	185	10	5.40541	165	89.1892
AL	Day 4	177	20	11.2994	168	94.9153
AL	Day 5	155	27	17.4194	154	99.3548
IF	Day 4	144	12	8.33333	134	93.0556
Table S15 b. Missing feature values (Batch 2, AL nuclei images and animals)
Feature	Missing nuclei (n)	Nuclei (n)	Missing nuclei (%)	Missing animals (n)	Animals (n)	Missing animals (%)
MUT-16 foci count	0	807	0	0	89	0
PGL-1 radial dispersion CV	1	807	0.123916	0	89	0
MUT-16 NN-spacing CV	742	807	91.9455	49	89	55.0562
PGL-1 eccentricity	0	807	0	0	89	0
PGL-1 granule count	0	807	0	0	89	0
PGL-1 granule area (px²)	0	807	0	0	89	0
PGL-1 / MUT-16 size ratio	71	807	8.79802	0	89	0
MUT-16 → PGL-1 net association (%)	71	807	8.79802	0	89	0
MUT-16 eccentricity	71	807	8.79802	0	89	0
MUT-16 focus area (px²)	71	807	8.79802	0	89	0
PGL-1 → MUT-16 net association (norm.)	71	807	8.79802	0	89	0
PGL-1 NN-spacing CV	2	807	0.247831	0	89	0
Table S16 a. Clock attribution of the IF-vs-AL age shift to individual features at day 4 (Batch 2; Batch 1 clock weights fixed)
Feature	Channel	In clock	Clock weight	Mean AL	Mean IF	Shift (IF - AL)	Shift (training SD)	Contribution (days)	95% CI low	95% CI high	Share of total (%)	P (bootstrap, one-sided)	CI excludes 0	Direction
PGL-1 radial dispersion CV	Red	TRUE	10.695	0.173582	0.146437	-0.0271452	-0.628255	-0.290318	-0.556776	-0.00259454	43.6225	0.024795	TRUE	younger
MUT-16 foci count	Green	TRUE	-1.10118	1.79912	2.05217	0.253047	0.360336	-0.27865	-0.627501	0.0858703	41.8692	0.0655869	FALSE	younger
MUT-16 → PGL-1 net association (%)	Both	TRUE	-0.0122198	38.7935	46.5167	7.72319	0.326617	-0.0943757	-0.298034	0.108952	14.1806	0.183163	FALSE	younger
PGL-1 granule count	Red	TRUE	-0.143871	8.25702	8.62651	0.36949	0.364355	-0.0531589	-0.150574	0.0435443	7.98752	0.155769	FALSE	younger
PGL-1 NN-spacing CV	Red	TRUE	2.83405	0.263431	0.259169	-0.00426194	-0.0983368	-0.0120786	-0.0956899	0.0704061	1.81489	0.394121	FALSE	younger
PGL-1 eccentricity	Red	TRUE	4.13616	0.767045	0.76704	-5.11916e-06	-0.000102593	-2.11737e-05	-0.0822606	0.0870381	0.0031815	0.490902	FALSE	younger
MUT-16 focus area (px²)	Green	FALSE	0	63.8026	62.2833	-1.5193	-0.115763	0	0	0	0	1	FALSE	not in clock
PGL-1 → MUT-16 net association (norm.)	Both	FALSE	0	1.06804	2.44883	1.38079	0.378619	0	0	0	0	1	FALSE	not in clock
MUT-16 NN-spacing CV	Green	TRUE	-1.71875	0.330064	0.336534	0.00647034	0.053423	0.00676837	-0.110941	0.132021	-1.017	0.55109	FALSE	older
MUT-16 eccentricity	Green	TRUE	-1.07568	0.687636	0.681194	-0.00644286	-0.124371	0.00693043	-0.0335389	0.0463696	-1.04135	0.638872	FALSE	older
PGL-1 granule area (px²)	Red	TRUE	0.00424525	138.632	141.567	2.93509	0.127554	0.0124602	-0.0442736	0.0701153	-1.87223	0.674665	FALSE	older
PGL-1 / MUT-16 size ratio	Both	TRUE	0.149321	2.12547	2.37271	0.247245	0.41152	0.0369188	-0.0114621	0.0857163	-5.54732	0.932414	FALSE	older
Table S16 b. Total shift and focus-trait share
Quantity	Estimate	95% CI low	95% CI high	P (bootstrap, one-sided)
Total shift in predicted age (days)	-0.665525	-1.24565	-0.0945136	0.009998
Focus traits: contribution (days)	-0.568968	-0.996956	-0.139534
Focus traits: share of total (%)	85.4917	46.9863	194.025
Table S17. Day 4 clock predictions per animal in Batch 2 (AL, external; IF, projected; Batch 1 clock, no refitting)
Animal	Condition	Nuclei (n)	Predicted age (days)	Prediction error (days)
AL_D4_W1	AL	10	3.52374	-0.476262
AL_D4_W2	AL	8	5.36752	1.36752
AL_D4_W3	AL	10	3.50183	-0.498167
AL_D4_W4	AL	8	2.45186	-1.54814
AL_D4_W5	AL	6	5.41844	1.41844
AL_D4_W6	AL	10	3.16388	-0.836123
AL_D4_W8	AL	10	2.48791	-1.51209
AL_D4_W9	AL	10	3.18306	-0.816943
AL_D4_W10	AL	9	4.34088	0.340884
AL_D4_W11	AL	10	3.11603	-0.883971
AL_D4_W12	AL	10	4.61334	0.613344
AL_D4_W13	AL	10	3.1992	-0.8008
AL_D4_W14	AL	10	2.45744	-1.54256
AL_D4_W16	AL	9	3.9903	-0.00969934
AL_D4_W17	AL	8	2.12014	-1.87986
AL_D4_W18	AL	9	4.09493	0.0949303
AL_D4_W19	AL	10	3.08775	-0.91225
AL_D4_W20	AL	10	3.79095	-0.209047
AL_D4_W21	AL	10	3.25873	-0.741272
IF_D4_W1	IF	10	2.16235	-1.83765
IF_D4_W2	IF	10	1.9476	-2.0524
IF_D4_W3	IF	10	1.69191	-2.30809
IF_D4_W5	IF	10	2.39508	-1.60492
IF_D4_W6	IF	7	2.48702	-1.51298
IF_D4_W9	IF	10	4.09505	0.0950499
IF_D4_W11	IF	10	2.77796	-1.22204
IF_D4_W13	IF	10	2.32529	-1.67471
IF_D4_W14	IF	10	3.46565	-0.534347
IF_D4_W16	IF	10	2.59728	-1.40272
IF_D4_W17	IF	9	3.81254	-0.187464
IF_D4_W18	IF	8	4.36525	0.365246
IF_D4_W20	IF	10	3.16744	-0.832564
IF_D4_W21	IF	10	2.47399	-1.52601
IF_D4_W22	IF	10	3.28002	-0.719975
AL: mean prediction error (days)				-0.464846
AL: SD prediction error (days)				0.929877
IF: mean prediction error (days)				-1.13037
IF: SD prediction error (days)				0.796615
Notes (S12-S17)
Clock: the final Batch 1 AL clock (elastic net, alpha = 0.5; seed 19) was applied unchanged to Batch 2 AL and IF animals using the Batch 1 training imputation medians, scaling and image-noise reference; it was not refit or tuned on Batch 2. Error = predicted minus chronological age (days). Unit of replication = animal.
S12: Batch 2 AL predictions are external (not leave-one-out). Spearman rho and Pearson r2 are computed over all animals.
S13: linear regression of animal-level prediction error on group at day 4 (IF minus AL; negative = IF predicted younger); t-based 95% CI. Both groups are external to the Batch 1 training data. Inference is conditional on the fixed Batch 1 clock.
S15: images with no MUT-16 foci keep a foci count of 0; MUT-16 size, eccentricity, net association and size ratio are set to missing for them. MUT-16 NN-spacing CV is missing when fewer than four foci are present. Missing nuclei = missing per-nucleus values; missing animals = animals with no finite value after aggregation. Missingness is reported for AL images.
S16: contribution (days) = clock weight x (mean IF - mean AL imputed feature value), using fixed Batch 1 clock weights and Batch 2 feature values. 95% CIs are percentile intervals from an animal-level bootstrap (5000 resamples; AL and IF resampled independently); clock weights fixed, clock-training uncertainty not propagated. Animals: 19 AL, 15 IF. Focus traits = MUT-16 foci count + PGL-1 radial …
S17: prediction error = predicted age minus chronological age (day 4). These are the animal-level values underlying the linear regression in S13 and the day 4 attribution in S16. Predictions are unclipped.

### Sheet: Brood Size
Table S18. Daily progeny per worm by adult day (Batch 1; same worms followed daily)
Adult day	Worms (n)	Mean	SD	Median	SEM
Day 1	16	34.0625	17.5251	35.5	4.38128
Day 2	16	59.5	29.5432	57	7.3858
Day 3	16	38.4375	23.9832	35	5.99581
Day 4	15	12	12.7223	10	3.28489
Day 5	15	4.66667	5.63999	3	1.45624
Day 6	15	0	0	0	0
Table S19. Model-estimated daily progeny (negative binomial GLMM, Days 1-5; estimated marginal means, response scale)
Adult day	Estimated mean progeny	SE	95% CI lower	95% CI upper
Day 1	31.3385	6.88425	20.3747	48.202
Day 2	55.1716	11.9782	36.0505	84.4343
Day 3	32.618	7.14466	21.2329	50.1078
Day 4	9.0098	2.11719	5.68452	14.2803
Day 5	3.46877	0.889988	2.09788	5.73548
Day effect (likelihood-ratio test vs intercept-only model, Days 1-5)	Chi-square	df	P
Day (factor), Days 1-5	72.3057	4	<0.001
Pairwise contrast vs Day 1 (Dunnett)	Response ratio	SE	95% CI lower	95% CI upper	z	Adjusted P
Day 2 / Day 1	1.7605	0.342707	1.09208	2.83805	2.90552	0.014
Day 3 / Day 1	1.04083	0.205673	0.641008	1.69003	0.202514	0.992
Day 4 / Day 1	0.2875	0.0619193	0.169509	0.48762	-5.78783	<0.001
Day 5 / Day 1	0.110687	0.0264848	0.0615442	0.199071	-9.19876	<0.001
Table S20. Cumulative progeny per worm by adult day (Batch 1; worms with complete Day 1-6 records)
Adult day	Worms (n)	Cumulative progeny, mean	Cumulative progeny, SD	Mean cumulative / mean brood (%)	Cumulative % of own brood, mean	Cumulative % of own brood, SD	Cumulative % of own brood, SEM
Day 1	15	36.1333	15.986	24.0035	26.2169	8.06667	2.08281
Day 2	15	96.0667	44.7461	63.8175	67.5549	14.1099	3.64316
Day 3	15	133.867	65.8579	88.9283	90.2011	9.27686	2.39528
Day 4	15	145.867	73.9893	96.8999	97.289	3.79181	0.97904
Day 5	15	150.533	77.2148	100	100	0	0
Day 6	15	150.533	77.2148	100	100	0	0
Table S21. Lifetime brood per worm (Batch 1; Days 1-6)
Worm	Lifetime brood (progeny)
Worm 1	207
Worm 2	108
Worm 3	98
Worm 4	144
Worm 5	169
Worm 6	110
Worm 10	181
Worm 13	169
Worm 14	115
Worm 15	94
Worm 16	322
Worm 17	220
Worm 18	240
Worm 19	68
Worm 20	13
Worms (n)	15
Mean	150.533
SD	77.2148
Median	144
Minimum	13
Maximum	322
Table S22. Cohort-level comparison of reproductive output and clock-predicted age by adult day (Batch 1; separate animals, no correlation computed)
Adult day	Mean daily progeny	Mean cumulative % of brood	Imaged worms (n)	Mean predicted age (days, LOO-CV)	SD predicted age (days)
Day 1	34.0625	26.2169	19	2.30564	0.683316
Day 2	59.5	67.5549	16	2.35928	0.533367
Day 3	38.4375	90.2011	18	3.20089	0.816528
Day 4	12	97.289	18	3.80572	0.805051
Day 5	4.66667	100	18	4.2675	1.04584
Day 6	0	100	21	5.15156	1.23315
Table S23. Change in mean clock-predicted age between adult days (Batch 1 LOO-CV predictions; later day minus earlier day)
Comparison	Earlier-day animals (n)	Later-day animals (n)	Difference in means (days)	95% bootstrap CI lower	95% bootstrap CI upper	Mann-Whitney U	One-sided P (later > earlier)
Day 3 to Day 4	18	18	0.60483	0.093428	1.1212	226	0.0222659
Day 4 to Day 5	18	18	0.461778	-0.126027	1.06714	210	0.066441
Day 5 to Day 6	18	21	0.884059	0.163967	1.55552	265	0.0167112
Day 4 to Day 6	18	21	1.34584	0.725875	1.98764	303	0.000693121
Notes (S18-S23)
Progeny and clock data come from separate animals: progeny from a cohort of worms followed daily (Days 1-6), and clock predictions from separately imaged animals. All progeny-clock comparisons are cohort-level; no worm-level association or correlation test was performed.
S18: all worms with a progeny record on each day (16 on Days 1-3, 15 on Days 4-6). Day 6 had no progeny.
S19: negative binomial GLMM (glmmTMB, nbinom2) of daily progeny on adult day (factor) with worm as a random intercept, Days 1-5 (Day 6 excluded because all counts were zero); means are back-transformed estimated marginal means (emmeans). The day effect was tested by a likelihood-ratio test against an intercept-only model (chi-square = 72.31, df = 4, P < 0.001). Pairwise contrasts against Day 1 ar…
S20-S21: cumulative progeny and lifetime brood use the 15 worms with complete Day 1-6 records. Cumulative % of own brood is each worm's cumulative progeny divided by its own lifetime brood; mean cumulative output reached >= 95% of brood on Day 4.
S22: predicted ages are the Batch 1 leave-one-out cross-validation predictions (Days 1-6).
S23: difference in mean predicted age; 95% percentile bootstrap CI from 5,000 resamples of animals within each day (seed 19); one-sided Mann-Whitney U test (H1: later day > earlier day); P-values unadjusted.

### Sheet: GGProfiler output
Table S24. Effect of acute heat shock on germ-granule features (GGProfiler Compare tab; control vs heat shock, day 1 adults; per-image Wilcoxon rank-sum tests, BH-adjusted across features)
feature	condition_A	condition_B	test	n_A	n_B	mean_A	mean_B	median_A	median_B	delta_mean	delta_median	p_value	error	warnings	adj_p	correction	alpha	significant
PGL.1_n	Control	Heat shock	wilcox	178	186	8.3764	7.41935	8	7	-0.95705	-1	7.71111e-05			0.00020563	BH	0.05	TRUE
PGL.1_size	Control	Heat shock	wilcox	178	186	138.975	122.148	128.5	118.75	-16.8269	-9.75	0.00833242			0.0148132	BH	0.05	TRUE
PGL.1_elong	Control	Heat shock	wilcox	178	186	0.737103	0.705578	0.741984	0.708776	-0.0315249	-0.0332085	0.000154196			0.000352448	BH	0.05	TRUE
PGL.1_ring	Control	Heat shock	wilcox	177	186	0.278246	0.28277	0.265926	0.27086	0.00452368	0.00493327	0.749182			0.749182	BH	0.05	FALSE
PGL.1_radcv	Control	Heat shock	wilcox	178	186	0.183575	0.164214	0.169616	0.149573	-0.0193607	-0.0200429	0.0188112			0.030098	BH	0.05	TRUE
MUT.16_n	Control	Heat shock	wilcox	178	186	2.08989	0.811828	2	1	-1.27806	-1	1.10434e-24			1.76695e-23	BH	0.05	TRUE
MUT.16_size	Control	Heat shock	wilcox	168	94	67.5863	46.5851	61.25	42	-21.0012	-19.25	6.7617e-12			2.70468e-11	BH	0.05	TRUE
MUT.16_elong	Control	Heat shock	wilcox	168	94	0.664992	0.757983	0.683845	0.800093	0.0929908	0.116248	8.31596e-10			2.66111e-09	BH	0.05	TRUE
MUT.16_ring	Control	Heat shock	wilcox	19	4	0.265277	0.386928	0.22938	0.382892	0.121651	0.153512	0.273519			0.336639	BH	0.05	FALSE
MUT.16_radcv	Control	Heat shock	wilcox	60	15	0.213152	0.174758	0.175147	0.187395	-0.0383937	0.0122474	0.638206			0.680753	BH	0.05	FALSE
PGL.1_vs_MUT.16_MUT.16_near_PGL.1_net	Control	Heat shock	wilcox	168	94	22.6468	19.7813	37.2016	44.6556	-2.86542	7.45395	0.582401			0.665601	BH	0.05	FALSE
PGL.1_vs_MUT.16_PGL.1_near_MUT.16_net_norm	Control	Heat shock	wilcox	168	94	1.50676	3.0983	1.31468	1.80417	1.59155	0.489487	0.104345			0.139126	BH	0.05	FALSE
PGL.1_vs_MUT.16_sizeratio	Control	Heat shock	wilcox	168	94	2.35763	3.06305	2.07534	2.58543	0.705424	0.510097	0.00310013			0.00620027	BH	0.05	TRUE
PGL.1_vs_MUT.16_segcoloc_pairs_n	Control	Heat shock	wilcox	178	186	1.59551	0.510753	2	0	-1.08475	-2	1.22527e-23			9.80216e-23	BH	0.05	TRUE
PGL.1_vs_MUT.16_segcoloc_b_to_a_pct	Control	Heat shock	wilcox	168	94	75.3075	62.0567	100	75	-13.2508	-25	0.0267771			0.0389485	BH	0.05	TRUE
PGL.1_vs_MUT.16_segcoloc_a_to_b_pct	Control	Heat shock	wilcox	178	186	19.8008	7.48493	18.1818	0	-12.3159	-18.1818	1.30993e-18			6.98631e-18	BH	0.05	TRUE
Table S25. Effect of acute starvation on germ-granule features (GGProfiler Compare tab; control vs starvation, day 1 adults; per-image Wilcoxon rank-sum tests, BH-adjusted across features)
feature	condition_A	condition_B	test	n_A	n_B	mean_A	mean_B	median_A	median_B	delta_mean	delta_median	p_value	error	warnings	adj_p	correction	alpha	significant
PGL.1_n	Control	Starvation	wilcox	58	100	8.93103	7.59	8	8	-1.34103	0	0.000238851			0.00191081	BH	0.05	TRUE
PGL.1_size	Control	Starvation	wilcox	58	100	152.017	141.57	143.75	132.5	-10.4472	-11.25	0.206735			0.330776	BH	0.05	FALSE
PGL.1_elong	Control	Starvation	wilcox	58	100	0.775686	0.740998	0.778925	0.740283	-0.0346883	-0.0386419	0.0134067			0.0429013	BH	0.05	TRUE
PGL.1_ring	Control	Starvation	wilcox	58	99	0.308026	0.273986	0.296372	0.277977	-0.0340393	-0.0183952	0.0805453			0.143192	BH	0.05	FALSE
PGL.1_radcv	Control	Starvation	wilcox	58	100	0.205587	0.186268	0.20761	0.176779	-0.0193188	-0.0308304	0.330972			0.481414	BH	0.05	FALSE
MUT.16_n	Control	Starvation	wilcox	58	100	2.43103	1.36	2	1	-1.07103	-1	5.41684e-07			8.66695e-06	BH	0.05	TRUE
MUT.16_size	Control	Starvation	wilcox	54	75	60.713	64.0667	56.5	58.5	3.3537	2	0.822435			0.877264	BH	0.05	FALSE
MUT.16_elong	Control	Starvation	wilcox	54	75	0.669426	0.702467	0.684089	0.719572	0.0330414	0.0354835	0.0457206			0.104504	BH	0.05	FALSE
MUT.16_ring	Control	Starvation	wilcox	11	4	0.340174	0.318108	0.40143	0.303561	-0.0220665	-0.0978685	0.947952			0.947952	BH	0.05	FALSE
MUT.16_radcv	Control	Starvation	wilcox	24	17	0.248708	0.259712	0.21179	0.263797	0.0110041	0.0520066	0.801507			0.877264	BH	0.05	FALSE
PGL.1_vs_MUT.16_MUT.16_near_PGL.1_net	Control	Starvation	wilcox	54	75	20.009	29.7164	19.8838	46.1974	9.70741	26.3136	0.0194433			0.0518487	BH	0.05	FALSE
PGL.1_vs_MUT.16_PGL.1_near_MUT.16_net_norm	Control	Starvation	wilcox	54	75	0.959731	1.39567	0.908388	-2.19007	0.435937	-3.09846	0.446377			0.549387	BH	0.05	FALSE
PGL.1_vs_MUT.16_sizeratio	Control	Starvation	wilcox	54	75	2.85432	2.7431	2.7757	2.21053	-0.111223	-0.565178	0.432253			0.549387	BH	0.05	FALSE
PGL.1_vs_MUT.16_segcoloc_pairs_n	Control	Starvation	wilcox	58	100	1.65517	1.08	1.5	1	-0.575172	-0.5	0.000892695			0.00476104	BH	0.05	TRUE
PGL.1_vs_MUT.16_segcoloc_b_to_a_pct	Control	Starvation	wilcox	54	75	71.2037	81.3556	70.8333	100	10.1519	29.1667	0.00925013			0.0370005	BH	0.05	TRUE
PGL.1_vs_MUT.16_segcoloc_a_to_b_pct	Control	Starvation	wilcox	58	100	18.3645	14.6049	16.6667	14.2857	-3.75955	-2.38095	0.0676552			0.13531	BH	0.05	FALSE
Notes (S24-S25)
Compare tab: control and treated images were compared feature by feature with two-sided Wilcoxon rank-sum tests. Day 1 adults were starved for 8 h (S25) or heat-shocked at 32 °C for 2 h (S24) and imaged immediately afterward alongside controls. Unit of replication = image (n = images per group), not animal.

### Sheet: Extended clock_D1-6(Batch 1)
Table S26. Leave-one-animal-out extended clock performance by chronological age (adult day; Batch 1, AL, D1-6)
Chronological age	Animals (n)	MAE (days)	RMSE (days)	Bias (days)	SD of error (days)	Spearman rho	Pearson r2
Day 1	19	1.365	1.465	1.306	0.683
Day 2	16	0.513	0.629	0.359	0.533
Day 3	18	0.633	0.819	0.201	0.817
Day 4	18	0.683	0.806	-0.194	0.805
Day 5	18	0.98	1.253	-0.733	1.046
Day 6	21	1.17	1.472	-0.848	1.233
All days (1-6)	110	0.909	1.147	-0.003	1.152	0.772	0.569
Days 1-5 only	89	0.848	1.055	0.197	1.043	0.697	0.48
